# Pathway-based approach reveals differential sensitivity of glioblastoma to E2F1 inhibition

**DOI:** 10.1101/2021.06.19.449118

**Authors:** Alvaro G. Alvarado, Kaleab Tessema, Sree Deepthi Muthukrishnan, Mackenzie Sober, Riki Kawaguchi, Aparna Bhaduri, Vivek Swarup, David A Nathanson, Steven A. Goldman, Harley I. Kornblum

## Abstract

Targeting glioblastoma (GBM) based on molecular subtyping have not yet translated into successful therapies. Here, we used gene set enrichment analysis (GSEA) to conduct an unsupervised clustering analysis to condense the gene expression data from bulk patient samples and patient-derived gliomasphere lines into new gene lists. We then identified key molecular pathways differentially regulated between tumors. These gene lists associated not only with cell cycle and stemness signatures, but also with cell-type specific markers and different cellular states of GBM. We identified the transcription factor E2F1 as a key regulator of tumor cell proliferation and self-renewal in only the subset of proliferating gliomasphere cultures predicted to be E2F1-activated and validated its functional significance in tumor formation capacity. E2F1 inhibition also sensitized E2F1-activated gliomasphere cultures to radiation treatment. Our findings indicate that a pathway-based approach can be leveraged to deconstruct inter-tumoral heterogeneity and uncover key therapeutic vulnerabilities for targeting GBM.
