## Supplementary Table 2 for "Pathway-based approach reveals differential sensitivity of glioblastoma to E2F1 inhibition"

### Sheet: Sheet1
Supplementary Table 2 - Genesets enriched in cell cycle cluster for Patel et al. samples
Canonical Pathways Collection
MGH26	MGH28	MGH29	MGH30	MGH31
REACTOME_CYCLIN_E_ASSOCIATED_EVENTS_DURING_G1_S_TRANSITION_	REACTOME_SYNTHESIS_OF_DNA	REACTOME_HIV_INFECTION	REACTOME_CELL_CYCLE_CHECKPOINTS	REACTOME_M_G1_TRANSITION
REACTOME_APC_C_CDC20_MEDIATED_DEGRADATION_OF_MITOTIC_PROTEINS	REACTOME_ORC1_REMOVAL_FROM_CHROMATIN	REACTOME_MITOTIC_G1_G1_S_PHASES	REACTOME_REGULATION_OF_MITOTIC_CELL_CYCLE	REACTOME_S_PHASE
REACTOME_APC_C_CDH1_MEDIATED_DEGRADATION_OF_CDC20_AND_OTHER_APC_C_CDH1_TARGETED_PROTEINS_IN_LATE_MITOSIS_EARLY_G1	REACTOME_APC_C_CDC20_MEDIATED_DEGRADATION_OF_MITOTIC_PROTEINS	REACTOME_ACTIVATION_OF_NF_KAPPAB_IN_B_CELLS	REACTOME_M_G1_TRANSITION	REACTOME_CYCLIN_E_ASSOCIATED_EVENTS_DURING_G1_S_TRANSITION_
REACTOME_REGULATION_OF_MITOTIC_CELL_CYCLE	REACTOME_G1_S_TRANSITION	REACTOME_CDK_MEDIATED_PHOSPHORYLATION_AND_REMOVAL_OF_CDC6	REACTOME_DNA_REPLICATION	REACTOME_SYNTHESIS_OF_DNA
REACTOME_DESTABILIZATION_OF_MRNA_BY_AUF1_HNRNP_D0	REACTOME_S_PHASE	REACTOME_CYCLIN_E_ASSOCIATED_EVENTS_DURING_G1_S_TRANSITION_	REACTOME_APC_C_CDC20_MEDIATED_DEGRADATION_OF_MITOTIC_PROTEINS	REACTOME_REGULATION_OF_MITOTIC_CELL_CYCLE
REACTOME_CDK_MEDIATED_PHOSPHORYLATION_AND_REMOVAL_OF_CDC6	REACTOME_REGULATION_OF_MITOTIC_CELL_CYCLE	REACTOME_REGULATION_OF_APOPTOSIS	REACTOME_ORC1_REMOVAL_FROM_CHROMATIN	REACTOME_DOWNSTREAM_SIGNALING_EVENTS_OF_B_CELL_RECEPTOR_BCR
REACTOME_P53_DEPENDENT_G1_DNA_DAMAGE_RESPONSE	REACTOME_ASSEMBLY_OF_THE_PRE_REPLICATIVE_COMPLEX	REACTOME_VIF_MEDIATED_DEGRADATION_OF_APOBEC3G	REACTOME_G1_S_TRANSITION	REACTOME_APC_C_CDC20_MEDIATED_DEGRADATION_OF_MITOTIC_PROTEINS
REACTOME_AUTODEGRADATION_OF_CDH1_BY_CDH1_APC_C	REACTOME_AUTODEGRADATION_OF_CDH1_BY_CDH1_APC_C	REACTOME_DESTABILIZATION_OF_MRNA_BY_AUF1_HNRNP_D0	REACTOME_ASSEMBLY_OF_THE_PRE_REPLICATIVE_COMPLEX	REACTOME_REGULATION_OF_APOPTOSIS
REACTOME_M_G1_TRANSITION	REACTOME_APC_C_CDH1_MEDIATED_DEGRADATION_OF_CDC20_AND_OTHER_APC_C_CDH1_TARGETED_PROTEINS_IN_LATE_MITOSIS_EARLY_G1	REACTOME_SCFSKP2_MEDIATED_DEGRADATION_OF_P27_P21	REACTOME_CELL_CYCLE	REACTOME_ACTIVATION_OF_NF_KAPPAB_IN_B_CELLS
REACTOME_SCF_BETA_TRCP_MEDIATED_DEGRADATION_OF_EMI1	REACTOME_HIV_INFECTION	REACTOME_G1_S_TRANSITION	REACTOME_CELL_CYCLE_MITOTIC	REACTOME_SCF_BETA_TRCP_MEDIATED_DEGRADATION_OF_EMI1
REACTOME_SCFSKP2_MEDIATED_DEGRADATION_OF_P27_P21	REACTOME_CDK_MEDIATED_PHOSPHORYLATION_AND_REMOVAL_OF_CDC6	REACTOME_P53_DEPENDENT_G1_DNA_DAMAGE_RESPONSE	REACTOME_SYNTHESIS_OF_DNA	REACTOME_HIV_INFECTION
REACTOME_REGULATION_OF_APOPTOSIS	REACTOME_CELL_CYCLE_CHECKPOINTS	REACTOME_CELL_CYCLE	REACTOME_CDK_MEDIATED_PHOSPHORYLATION_AND_REMOVAL_OF_CDC6	REACTOME_MITOTIC_G1_G1_S_PHASES
REACTOME_CROSS_PRESENTATION_OF_SOLUBLE_EXOGENOUS_ANTIGENS_ENDOSOMES	REACTOME_M_G1_TRANSITION	REACTOME_SIGNALING_BY_WNT	REACTOME_MITOTIC_G1_G1_S_PHASES	REACTOME_G1_S_TRANSITION
REACTOME_REGULATION_OF_ORNITHINE_DECARBOXYLASE_ODC	REACTOME_CDT1_ASSOCIATION_WITH_THE_CDC6_ORC_ORIGIN_COMPLEX	REACTOME_HOST_INTERACTIONS_OF_HIV_FACTORS	REACTOME_S_PHASE	REACTOME_SCFSKP2_MEDIATED_DEGRADATION_OF_P27_P21
REACTOME_S_PHASE	REACTOME_P53_DEPENDENT_G1_DNA_DAMAGE_RESPONSE	REACTOME_CLASS_I_MHC_MEDIATED_ANTIGEN_PROCESSING_PRESENTATION	REACTOME_CYCLIN_E_ASSOCIATED_EVENTS_DURING_G1_S_TRANSITION_	REACTOME_DESTABILIZATION_OF_MRNA_BY_AUF1_HNRNP_D0
REACTOME_G1_S_TRANSITION	REACTOME_CROSS_PRESENTATION_OF_SOLUBLE_EXOGENOUS_ANTIGENS_ENDOSOMES	KEGG_PROTEASOME	REACTOME_SCFSKP2_MEDIATED_DEGRADATION_OF_P27_P21	REACTOME_APC_C_CDH1_MEDIATED_DEGRADATION_OF_CDC20_AND_OTHER_APC_C_CDH1_TARGETED_PROTEINS_IN_LATE_MITOSIS_EARLY_G1
REACTOME_VIF_MEDIATED_DEGRADATION_OF_APOBEC3G	REACTOME_REGULATION_OF_ORNITHINE_DECARBOXYLASE_ODC	REACTOME_DNA_REPLICATION	REACTOME_MITOTIC_M_M_G1_PHASES	REACTOME_HOST_INTERACTIONS_OF_HIV_FACTORS
REACTOME_ACTIVATION_OF_NF_KAPPAB_IN_B_CELLS	REACTOME_HOST_INTERACTIONS_OF_HIV_FACTORS	REACTOME_CROSS_PRESENTATION_OF_SOLUBLE_EXOGENOUS_ANTIGENS_ENDOSOMES	REACTOME_APC_C_CDH1_MEDIATED_DEGRADATION_OF_CDC20_AND_OTHER_APC_C_CDH1_TARGETED_PROTEINS_IN_LATE_MITOSIS_EARLY_G1	REACTOME_CDK_MEDIATED_PHOSPHORYLATION_AND_REMOVAL_OF_CDC6
REACTOME_P53_INDEPENDENT_G1_S_DNA_DAMAGE_CHECKPOINT	REACTOME_P53_INDEPENDENT_G1_S_DNA_DAMAGE_CHECKPOINT	REACTOME_S_PHASE	REACTOME_G2_M_CHECKPOINTS	REACTOME_ASSEMBLY_OF_THE_PRE_REPLICATIVE_COMPLEX
REACTOME_ORC1_REMOVAL_FROM_CHROMATIN	REACTOME_SCFSKP2_MEDIATED_DEGRADATION_OF_P27_P21	REACTOME_SCF_BETA_TRCP_MEDIATED_DEGRADATION_OF_EMI1	REACTOME_HIV_INFECTION	REACTOME_P53_INDEPENDENT_G1_S_DNA_DAMAGE_CHECKPOINT
Oncogenic Pathways Collection
MGH26	MGH28	MGH29	MGH30	MGH31
CYCLIN_D1_KE_.V1_UP	EIF4E_UP	EGFR_UP.V1_UP	TBK1.DN.48HRS_DN	LEF1_UP.V1_UP
SRC_UP.V1_UP	NFE2L2.V2	STK33_NOMO_UP	ATF2_UP.V1_UP	ERB2_UP.V1_UP
MYC_UP.V1_UP	E2F3_UP.V1_DN	STK33_UP	EIF4E_UP	E2F1_UP.V1_DN
PDGF_ERK_DN.V1_UP	PRC2_EDD_UP.V1_UP	RAF_UP.V1_UP	SRC_UP.V1_DN	RPS14_DN.V1_UP
PDGF_UP.V1_UP	CSR_EARLY_UP.V1_UP	HOXA9_DN.V1_UP	PIGF_UP.V1_UP	LEF1_UP.V1_DN
SRC_UP.V1_DN	MTOR_UP.N4.V1_UP	TBK1.DF_UP	GCNP_SHH_UP_EARLY.V1_UP	KRAS.KIDNEY_UP.V1_UP
CYCLIN_D1_UP.V1_UP	RB_DN.V1_UP	ATF2_S_UP.V1_UP	RB_P107_DN.V1_DN	P53_DN.V1_UP
GCNP_SHH_UP_EARLY.V1_UP	TBK1.DF_DN	P53_DN.V1_DN	MTOR_UP.V1_UP	MEL18_DN.V1_DN
RPS14_DN.V1_DN	VEGF_A_UP.V1_DN	KRAS.DF.V1_UP	PDGF_UP.V1_UP	BMI1_DN_MEL18_DN.V1_DN
EIF4E_UP	CYCLIN_D1_KE_.V1_UP	HINATA_NFKB_IMMU_INF	MYC_UP.V1_UP	PTEN_DN.V1_UP
RB_P107_DN.V1_DN	E2F3_UP.V1_UP	MEL18_DN.V1_DN	VEGF_A_UP.V1_DN	BMI1_DN_MEL18_DN.V1_UP
CAMP_UP.V1_UP	GCNP_SHH_UP_EARLY.V1_UP	E2F1_UP.V1_DN	E2F3_UP.V1_UP	KRAS.DF.V1_UP
RB_P130_DN.V1_UP	E2F1_UP.V1_UP	MYC_UP.V1_DN	GCNP_SHH_UP_LATE.V1_UP	IL2_UP.V1_DN
TBK1.DN.48HRS_DN	PRC2_EZH2_UP.V1_UP	LTE2_UP.V1_DN	RB_P130_DN.V1_UP	ESC_V6.5_UP_EARLY.V1_DN
RB_P107_DN.V1_UP	RB_P107_DN.V1_UP	KRAS.300_UP.V1_DN	RPS14_DN.V1_DN	BMI1_DN.V1_UP
CSR_EARLY_UP.V1_UP	RB_P130_DN.V1_UP	AKT_UP_MTOR_DN.V1_UP	PRC2_EZH2_UP.V1_UP	EGFR_UP.V1_DN
VEGF_A_UP.V1_DN	TBK1.DN.48HRS_DN	LEF1_UP.V1_DN	E2F1_UP.V1_UP	STK33_SKM_DN
E2F1_UP.V1_UP	GCNP_SHH_UP_LATE.V1_UP	E2F3_UP.V1_UP	RB_DN.V1_UP	KRAS.600_UP.V1_UP
SIRNA_EIF4GI_DN	RPS14_DN.V1_DN	ESC_J1_UP_EARLY.V1_UP	CSR_LATE_UP.V1_UP	RAF_UP.V1_UP
CSR_LATE_UP.V1_UP	CSR_LATE_UP.V1_UP	RB_P130_DN.V1_DN	RB_P107_DN.V1_UP	STK33_DN
