## Supplementary Table 3 for "Pathway-based approach reveals differential sensitivity of glioblastoma to E2F1 inhibition"

### Sheet: Sheet1
Supplementary Table 3 - Genes enriched in non-cell cycle cluster for Patel et al. samples and EnrichR analysis
Canonical Pathways Collection
MGH26	MGH28	MGH29	MGH30	MGH31
PIK3CA	FAU	SOS1	SOS1	SOS1
PIK3R1	RPL10	HRAS	GRB2	GRB2
GRB2	RPL10A	MAPK3	MAPK3	HRAS
AKT1	RPL11	MAP2K1	SHC1	MAPK3
SOS1	RPL12	PIK3R1	HRAS	RAF1
FGF2	RPL13	PRKCA	JUN	MAP2K1
HRAS	RPL13A	RAF1	MAP2K1	PIK3CA
MAPK1	RPL14	GRB2	MAPK1	PIK3R1
MAPK3	RPL15	MAPK1	PIK3CA	MAP2K2
FGF1	RPL17	PIK3CA	PIK3R1	MAPK1
FGF17	RPL18	PRKCB	MAPK8	MAPK8
FGF23	RPL18A	KRAS	PRKCB	PRKCA
FGF4	RPL19	MAP2K2	RAF1	PRKCB
FGF6	RPL21	NRAS	STAT1	SHC1
FGF8	RPL22	RAC1	PRKCA	JUN
FGF9	RPL23	EGFR	PTPN11	AKT1
KRAS	RPL23A	PIK3R2	MAP2K2	PLCG1
NRAS	RPL24	PRKCD	MAP2K4	STAT3
SHC1	RPL26	SOS2	PLCG1	CALM1
	RPL26L1	VAV1	SRC	CALM2
	RPL27		STAT3	CALM3
	RPL27A			KRAS
	RPL28			NRAS
	RPL29			RASA1
	RPL3
	RPL30
EnrichR TF based on CheA 2016
MGH26	MGH28	MGH29	MGH30	MGH31
EGR1	MYC	NUCKS1	NUCKS1	NUCKS1
NUCKS1	XRN2	EGR1	EGR1	EGR1
BMI1	TTF2	RUNX1	MYB	MYB
CLOCK	ZFX	FOXM1	P300	CREM
NANOG	E2F1	KDM2B	RUNX1	KDM2B
SMAD3	ETS1	SMRT	CREB1	CLOCK
TBX20	TAL1	TCFAP2C	KDM2B	RUNX1
KDM2B		BCL6	STAT3	P300
		FOXA1	TCFAP2C	NR1H3
		NELFA	CDX2	MYCN
EnrichR GO Biological Processes
MGH26	MGH28	MGH29	MGH30	MGH31
MAPK cascade	SRP-dependent cotranslational protein targeting to membrane	ERBB2 signaling pathway	ERBB signaling pathway	ERBB signaling pathway
transmembrane receptor protein tyrosine kinase signaling pathway	cotranslational protein targeting to membrane	Fc-epsilon receptor signaling pathway	axon guidance	Fc-epsilon receptor signaling pathway
fibroblast growth factor receptor signaling pathway	protein targeting to ER	Fc receptor signaling pathway	Fc-epsilon receptor signaling pathway	Fc receptor signaling pathway
cellular response to fibroblast growth factor stimulus	viral gene expression	ERBB signaling pathway	Fc receptor signaling pathway	MAPK cascade
regulation of protein kinase B signaling	nuclear-transcribed mRNA catabolic process, nonsense-mediated decay	axon guidance	axogenesis	epidermal growth factor receptor signaling pathway
positive regulation of protein kinase B signaling	viral transcription	epidermal growth factor receptor signaling pathway	epidermal growth factor receptor signaling pathway	axon guidance
ERBB signaling pathway	ribosome biogenesis	MAPK cascade	ERBB2 signaling pathway	ERBB2 signaling pathway
epidermal growth factor receptor signaling pathway	nuclear-transcribed mRNA catabolic process	Fc gamma receptor signaling pathway involved in phagocytosis	regulation of cytoplasmic transport	axogenesis
ERBB2 signaling pathway	peptide biosynthetic process	Fc gamma receptor signaling pathway	transmembrane receptor protein tyrosine kinase signaling pathway	transmembrane receptor protein tyrosine kinase signaling pathway
positive regulation of intracellular signal transduction	translation	Fc receptor mediated stimulatory signaling pathway	MAPK cascade	phosphorylation
