## Supplementary Table 4 for "Pathway-based approach reveals differential sensitivity of glioblastoma to E2F1 inhibition"

### Sheet: Sheet1
Supplementary Table 4 - GO terms and TF enriched in modules associated with both clusters
promoter Motif_Modules associated with E2F1 enriched cluster
Blue						Brown						Light Cyan
Enriched motif in promoter	TF	TF family	P val.	FDR		Enriched motif in promoter	TF	TF family	P val.	FDR		Enriched motif in promoter	TF	TF family	P val.	FDR
GGCGGGAA	E2F4	E2F	4.24827e-12	1.75878e-09		ATTA	HOXD1	Homeodomain	1.0594e-06	0.000438591		CG	CGBP	CxxC	4.07954e-05	0.0168893
CACGTG	TCFL5	bHLH	5.34943e-11	8.20988e-09		AATCA	LHX8	Homeodomain	4.57511e-06	0.000947048		GCGGGGGCGGGG	EGR1	C2H2 ZF	0.00045434	0.0930866
TTGGCGCGAAAATTG	E2F1	E2F	5.94919e-11	8.20988e-09		AATCA	LHX6	Homeodomain	8.85004e-05	0.0103405		CCG	DNMT1	CxxC	0.00067454	0.0930866
TCGCGCCAAA	E2F1	E2F	3.0855e-10	3.19349e-08		TAATT	NOBOX	Homeodomain	0.000109457	0.0103405
TGCGGG	ZBTB1	C2H2 ZF	5.91324e-10	4.16284e-08		TAATT	SHOX	Homeodomain	0.000146352	0.0103405
GCGCAGGCGC	NRF1	Unknown	6.86261e-10	4.16284e-08		TAATT	LHX5	Homeodomain	0.000170158	0.0103405
CG	TET1	CxxC	7.03862e-10	4.16284e-08		TAAT	NKX1-1	Homeodomain	0.000174839	0.0103405
GGCGCC	E2F2	E2F	5.74167e-09	2.97132e-07		ATTA	ZFHX3	Homeodomain	0.000205347	0.0106267
GGGCGGGAG	E2F1	E2F	6.23244e-08	2.86692e-06		TAAT	LHX4	Homeodomain	0.000542209	0.0233543
CCGGAAG	ELK1	Ets	7.89931e-08	3.27031e-06		TAAT	ENSG00000229544	Homeodomain	0.000564113	0.0233543
CCG	DNMT1	CxxC	1.27305e-07	4.79128e-06		AT	DBX2	Homeodomain	0.000725559	0.0273074
AGATCTCGCGAGA	ZBTB33	C2H2 ZF	1.15794e-06	3.99489e-05		TAATTAGC	VSX2	Homeodomain	0.000959559	0.0331048
GGGCGGGAA	E2F6	E2F	1.89871e-06	6.04667e-05		ATTTGCATAT	POU2F2	Homeodomain,POU	0.00120613	0.0352358
CG	KDM2B	CxxC	3.99428e-06	0.000118117		AT	HLX	Homeodomain	0.00126372	0.0352358
ACGT	GMEB1	SAND	5.1903e-06	0.000143252		TAGGAAATCGAAAGT	IRF7	IRF	0.00128111	0.0352358
CACGCG	HES4	bHLH	5.98997e-06	0.000154991		TAATTG	BARHL1	Homeodomain	0.00136177	0.0352358
TACG	NAIF1	MADF	9.80015e-06	0.000238663		GAATATGCA	POU2F1	Homeodomain,POU	0.00147033	0.0358069
CG	CGBP	CxxC	1.50841e-05	0.000346935		CCATTGTT	SOX9	Sox	0.00180006	0.0414014
TTTGCGCC	MYPOP	Myb/SANT	2.13875e-05	0.000466022		TAATTA	ZFHX2	Homeodomain	0.00219557	0.0467746
CG	MLL	CxxC	2.38479e-05	0.000493651		TAATTA	EMX1	Homeodomain	0.00230148	0.0467746
TGCGTGGGCGT	EGR1	C2H2 ZF	6.25442e-05	0.00123301		TGATTTGCAT	POU2F1	Homeodomain,POU	0.00237263	0.0467746
CCGGAAGTG	ELK4	Ets	0.000103097	0.00194009		CAAT	SOX3	Sox	0.00257619	0.0475784
TGCGTGGGCG	EGR2	C2H2 ZF	0.000140836	0.00253505		TAAT	NKX6-3	Homeodomain	0.00264324	0.0475784
TGCGTGGGCGT	EGR3	C2H2 ZF	0.000196227	0.00338491		AT	HHEX	Homeodomain	0.00292085	0.0503846
GCGGGGGCGGGG	EGR1	C2H2 ZF	0.000256285	0.00424407		AAATTTGCATA	POU2F1	Homeodomain,POU	0.00336831	0.0549538
ATGCGTGGGCGG	EGR4	C2H2 ZF	0.000349614	0.00556693		ATAAGTATAT	NKX3-1	Homeodomain	0.0034512	0.0549538
GGGGGCGGGGC	SP2	C2H2 ZF	0.000917144	0.0138395		TAATTA	LHX2	Homeodomain	0.00359112	0.0550638
CCAATCAG	NFYB	Unknown	0.000936002	0.0138395		GGAGGAGGAGGGGGAGGAGG	ZNF263	C2H2 ZF	0.00386328	0.0567781
CCGGAAGT	ELK1	Ets	0.000977782	0.0139587		GTAAACAA	FOXP1	Forkhead	0.00406779	0.0567781
TGGCCACCAGGGGGCGC	CTCF	C2H2 ZF	0.00167408	0.0231023		AATTAGCATAGA	POU2F1	Homeodomain,POU	0.00411436	0.0567781
promoter Motif_Modules associated with non-E2F1 enriched cluster
Black						Green						Magenta
Enriched motif in promoter	TF	TF family	P val.	FDR		Enriched motif in promoter	TF	TF family	P val.	FDR		Enriched motif in promoter	TF	TF family	P val.	FDR
GGAAAGTGAAAGCAAA	IRF2	IRF	2.11e-05	0.00874301		GGAGGAGGAGGGGGAGGAGG	ZNF263	C2H2 ZF	3.00181e-10	1.24275e-07		GGGGGTGG	ZNF281	C2H2 ZF	1.28477e-07	5.31893e-05
GAAAGTGAAAGT	PRDM1	C2H2 ZF	4.77e-05	0.00986983		GCGGGGGCGGGG	EGR1	C2H2 ZF	5.37018e-09	1.11163e-06		GGGGGGGGGTGGTTTGGGG	RREB1	C2H2 ZF	1.10623e-06	0.000153649
ATTGCAAAA	CEBPA	bZIP	0.00012024	0.0159498		GGGGGTGG	ZNF281	C2H2 ZF	7.91848e-08	1.09275e-05		GGGGGGGGGCC	PATZ1	C2H2 ZF	1.1134e-06	0.000153649
TAGGAAATCGAAAGT	IRF7	IRF	0.00016149	0.0159498		GGGGGCGGGGC	SP2	C2H2 ZF	1.15855e-07	1.1991e-05		GTGGGGA	MZF1	C2H2 ZF	1.31696e-05	0.00136305
TTGCGCAA	CEBPB	bZIP	0.00019263	0.0159498		GGGGGCGGGG	SP1	C2H2 ZF	1.76152e-07	1.45854e-05		GGGG	ZNF202	C2H2 ZF	2.39472e-05	0.00181518
TTTCCA	NFATC2	Rel	0.00029643	0.0171344		GGGCGGGAA	E2F6	E2F	2.35333e-07	1.6238e-05		CG	CGBP	CxxC	2.76536e-05	0.00181518
GAAAAGTGAAACC	IRF2	IRF	0.00030077	0.0171344		GTGGGGA	MZF1	C2H2 ZF	3.25485e-07	1.92501e-05		GGGGGCGGGG	SP1	C2H2 ZF	3.37734e-05	0.00181518
TTGTGCAAT	CEBPB	bZIP	0.0003311	0.0171344		GGGGGGGGGCC	PATZ1	C2H2 ZF	5.0479e-07	2.61229e-05		GGGCGGGGC	KLF5	C2H2 ZF	3.5076e-05	0.00181518
TTTCCA	NFATC3	Rel	0.000376	0.0172962		GGGCGGGGC	KLF5	C2H2 ZF	1.4827e-06	6.82044e-05		GGAGGAGGAGGGGGAGGAGG	ZNF263	C2H2 ZF	4.49396e-05	0.00206722
AAAGTGAAAGTGAAAGT	IRF1	IRF	0.00077774	0.0321986		TGTCAGGGGGC	INSM1	C2H2 ZF	1.9427e-06	8.04277e-05		GGGGGCGGGGC	SP2	C2H2 ZF	5.39745e-05	0.00223454
TTGCGTAA	CEBPA	bZIP	0.00116565	0.0438707		CCCCGGGC	TFAP2C	AP-2	2.35199e-06	8.85205e-05		GGGTGG	PAX4	Homeodomain,Paired box	6.52191e-05	0.00230801
CAGCTG	ASCL2	bHLH	0.00155605	0.0536837		CCCCGGGC	TFAP2A	AP-2	3.20164e-06	0.000110457		GGGGATTCCC	NFKB1	Rel	6.68988e-05	0.00230801
ATTGTGCAAT	CEBPA	bZIP	0.00198793	0.0607052		CCG	DNMT1	CxxC	4.69987e-06	0.000149673		GGGGGGT	ZIC5	C2H2 ZF	8.90258e-05	0.00283513
AAAC	PAX2	Homeodomain,Paired box	0.00205283	0.0607052		GGCGGGAA	E2F4	E2F	7.94196e-06	0.000230225		GGGGA	MZF1	C2H2 ZF	0.000102184	0.00302172
AAAGATCTTA	GATA3	GATA	0.00225832	0.0623298		GGGGA	MZF1	C2H2 ZF	8.34148e-06	0.000230225		GCGGGGGCGGGG	EGR1	C2H2 ZF	0.000182656	0.0050413
TTACCAAA	CEBPA	bZIP	0.00265985	0.065568		GGGGGGT	ZIC5	C2H2 ZF	9.82318e-06	0.000254175		GACATGCCCGGGCATGTCC	TP53	p53	0.000204103	0.00528116
TTTAT	HOXB13	Homeodomain	0.00269241	0.065568		CG	MLL	CxxC	1.31094e-05	0.000319253		GAGGGGGAA	MZF1	C2H2 ZF	0.000428084	0.0104251
CCAGCTGTG	TFAP4	bHLH	0.00321646	0.0717933		GGGG	ZNF202	C2H2 ZF	3.03113e-05	0.000697161		GGGGCCCAAGGGGG	PLAG1	C2H2 ZF	0.000876468	0.0195077
GAAAAGTGAAACC	IRF1	IRF	0.00329486	0.0717933		GGGCGGGAG	E2F1	E2F	5.32823e-05	0.00116099		GGGACTTTCCA	NFKB1	Rel	0.000895279	0.0195077
ATTTGCATAT	POU2F2	Homeodomain,POU	0.0036092	0.0747104		CG	CGBP	CxxC	8.44435e-05	0.00174798		CCG	DNMT1	CxxC	0.00161055	0.0333384
GGGGTGAGGTTGGATTTTGGGTTAATTTTT	PAX4	Homeodomain,Paired box	0.00402455	0.0793411		TGCGGG	GCM1	GCM	0.000114795	0.0022631		GGGCGTG	KLF7	C2H2 ZF	0.00181188	0.0357198
ATTGCACAAT	CEBPB	bZIP	0.00466558	0.0877977		AGGGGGA	MZF1	C2H2 ZF	0.000135699	0.00244429		GGGCGGGAA	E2F6	E2F	0.0019771	0.0372054
ATA	SIX3	Homeodomain	0.00563216	0.0998214		GAGGGGGAA	MZF1	C2H2 ZF	0.000135794	0.00244429		GGGAGT	EP300	Unknown	0.00363211	0.065378
ATGACTCA	JUN	bZIP	0.00578675	0.0998214		GGGGATTCCC	NFKB1	Rel	0.000162462	0.00280247		GGGGCGCAGCTGCGTCCC	NHLH1	bHLH	0.00380931	0.0657106
AAATTTGCATA	POU2F1	Homeodomain,POU	0.00603928	0.100011		CG	TET1	CxxC	0.00044002	0.00701827		AGGGGGA	MZF1	C2H2 ZF	0.00505606	0.0830232
ATATAAT	HMG20B	Sox	0.00721787	0.108269		TGCGGG	ZBTB1	C2H2 ZF	0.000440761	0.00701827		ATGCGTGGGCGG	EGR4	C2H2 ZF	0.00536891	0.0830232
GGTACAATCTGTTCT	NR3C1	Nuclear receptor	0.00750788	0.108269		TGCCCGCA	THAP1	THAP finger	0.000499326	0.00765634		AGGTCAGGGTGACCT	ESR1	Nuclear receptor	0.00541455	0.0830232
TGATTTGCAT	POU2F1	Homeodomain,POU	0.00780596	0.108269		GCCCTGGGGC	TFAP2C	AP-2	0.000554483	0.00819843		TTTGGGAGA	IKZF1	C2H2 ZF	0.005744	0.0849292
TATA	TBPL2	TBP	0.00817	0.108269		GGGGGGGGGTGGTTTGGGG	RREB1	C2H2 ZF	0.000613751	0.00876182		GGGGCGCAGCTGCGCCC	NHLH1	bHLH	0.00758688	0.108309
TCTTTTAATTTGCAT	POU2F1	Homeodomain,POU	0.00828523	0.108269		GCCTGAGG	TFAP2E	AP-2	0.000743133	0.0102552		GGCGGGAA	E2F4	E2F	0.00872594	0.120418
STRINGenrichment_Modules associated with E2F1 enriched cluster
Blue						Brown						Light Cyan
adj.Pval	nGenes	Pathways				adj.Pval	nGenes	Pathways				adj.Pval	nGenes	Pathways
3.9e-44	120	mitotic cell cycle				6.2e-16	85	neurogenesis				1.5e-06	7	regulation of gliogenesis
6.4e-38	142	cell cycle				2.1e-15	81	generation of neurons				1.5e-06	16	neuron differentiation
5.8e-36	103	mitotic cell cycle process				1.2e-14	27	homophilic cell adhesion via plasma membrane adhesion molecules				1e-05	17	generation of neurons
1.2e-32	117	cell cycle process				1.4e-13	53	regulation of nervous system development				1.3e-05	10	tube morphogenesis
5.8e-24	59	mitotic nuclear division				2.2e-13	28	cell-cell adhesion via plasma-membrane adhesion molecules				1.7e-05	8	negative regulation of neurogenesis
1.4e-23	65	nuclear division				1.1e-11	46	regulation of neurogenesis				3.2e-05	8	negative regulation of nervous system development
1.4e-23	67	organelle fission				7.6e-11	40	regulation of neuron differentiation				3.3e-05	9	epithelial tube morphogenesis
3.2e-21	65	cell division				9.4e-11	59	neuron differentiation				3.8e-05	11	embryonic morphogenesis
4.1e-18	84	chromosome organization				9.6e-11	51	regulation of cell development				3.8e-05	11	tissue morphogenesis
5.2e-14	44	mitotic cell cycle phase transition				6.7e-10	37	regulation of cell projection organization				3.8e-05	11	tube development
5.7e-14	80	regulation of cell cycle				6.7e-10	42	synaptic transmission				3.8e-05	16	neurogenesis
7.1e-14	44	cell cycle phase transition				9.8e-10	77	cell development				4.8e-05	5	regulation of glial cell differentiation
4.4e-13	33	chromosome segregation				1.4e-09	58	cellular component morphogenesis				7.8e-05	10	sensory organ development
1.6e-12	64	DNA metabolic process				1.6e-09	74	regulation of multicellular organismal development				0.0001	13	epithelium development
1.6e-11	53	regulation of cell cycle process				1.7e-09	39	behavior				0.00012	8	camera-type eye development
1.4e-10	31	DNA replication				1.7e-09	31	regulation of neuron projection development				0.00018	4	negative regulation of gliogenesis
3.2e-10	39	microtubule cytoskeleton organization				1.7e-09	41	cell-cell adhesion				0.0002	9	morphogenesis of an epithelium
4.4e-10	28	G1/S transition of mitotic cell cycle				3.7e-09	54	cell morphogenesis				0.00022	8	eye development
4.4e-10	28	cell cycle G1/S phase transition				6.2e-09	59	positive regulation of developmental process				0.00022	6	appendage morphogenesis
1.8e-09	19	sister chromatid segregation				1.3e-08	43	neuron projection development				0.00022	6	limb morphogenesis
2.4e-09	18	mitotic sister chromatid segregation				1.3e-08	48	neuron development				0.00027	6	negative regulation of neuron differentiation
2.6e-09	49	chromatin modification				1.6e-08	24	negative regulation of nervous system development				0.00036	7	negative regulation of cell development
2.7e-09	45	regulation of mitotic cell cycle				1.6e-08	54	cell projection organization				0.00039	6	appendage development
3.9e-09	46	microtubule-based process				1.7e-08	33	positive regulation of nervous system development				0.00039	6	limb development
6.3e-09	22	nuclear chromosome segregation				2.5e-08	21	gliogenesis				0.00041	6	central nervous system neuron differentiation
2e-08	54	small GTPase mediated signal transduction				2.7e-08	25	modulation of synaptic transmission				0.00061	11	central nervous system development
2.1e-08	61	cytoskeleton organization				2.7e-08	49	central nervous system development				0.00069	7	embryonic organ morphogenesis
6.3e-08	11	DNA replication initiation				3.8e-08	26	positive regulation of cell projection organization				0.00069	11	organ morphogenesis
9.9e-08	51	chromatin organization				7.8e-08	31	single-organism behavior				0.0014	14	tissue development
1.4e-07	27	DNA conformation change				8.2e-08	18	glial cell differentiation				0.0014	11	embryo development
STRINGenrichment_Modules associated with non-E2F1 enriched cluster
Black						Green						Magenta
adj.Pval	nGenes	Pathways				adj.Pval	nGenes	Pathways				adj.Pval	nGenes	Pathways
8.3e-13	33	inflammatory response				1.18203e-21	108	Cell adhesion				7.6e-09	46	defense response
2.6e-11	28	positive regulation of cell migration				1.18203e-21	108	Biological adhesion				7.6e-09	45	regulation of intracellular signal transduction
2.6e-11	36	regulation of cell migration				9.99965e-18	172	Animal organ development				7.6e-09	25	immune effector process
2.6e-11	28	positive regulation of cell motility				1.03027e-17	141	Anatomical structure morphogenesis				8.8e-09	26	vasculature development
3e-11	28	positive regulation of cellular component movement				2.50888e-17	79	Circulatory system development				1.4e-08	25	blood vessel development
4.2e-11	28	positive regulation of locomotion				7.78129e-17	96	Cell migration				1.4e-08	30	response to external biotic stimulus
8e-11	36	regulation of cell motility				4.07497e-16	101	Cell motility				1.4e-08	30	response to other organism
6.8e-10	36	regulation of locomotion				4.07497e-16	101	Localization of cell				1.5e-08	12	organ regeneration
1.2e-09	52	defense response				4.26476e-16	108	Locomotion				2.2e-08	42	immune response
1.4e-09	36	regulation of cellular component movement				5.91425e-16	46	Extracellular matrix organization				5.2e-08	28	response to cytokine
1.5e-09	53	regulation of cell proliferation				5.91425e-16	46	Extracellular structure organization				5.3e-08	22	cytokine-mediated signaling pathway
1.9e-09	23	response to molecule of bacterial origin				1.87989e-15	188	Cellular developmental process				1.1e-07	29	response to biotic stimulus
3e-09	37	response to lipid				7.48438e-15	59	Vasculature development				1.3e-07	41	regulation of immune system process
1.3e-08	32	regulation of growth				1.16719e-14	183	Cell differentiation				1.6e-07	14	regeneration
1.9e-08	14	positive regulation of leukocyte migration				1.27737e-14	112	Tissue development				1.6e-07	17	regulation of I-kappaB kinase/NF-kappaB signaling
3.1e-08	21	response to lipopolysaccharide				3.08515e-14	113	Movement of cell or subcellular component				2.2e-07	21	blood vessel morphogenesis
3.8e-08	24	positive regulation of response to external stimulus				2.90058e-13	149	Regulation of multicellular organismal process				2.5e-07	22	inflammatory response
6.1e-08	15	positive regulation of behavior				3.63612e-13	129	Regulation of developmental process				3.5e-07	41	regulation of response to stress
6.6e-08	14	positive regulation of chemotaxis				3.64747e-13	73	Anatomical structure formation involved in morphogenesis				5e-07	30	positive regulation of intracellular signal transduction
3.1e-07	42	regulation of protein phosphorylation				4.54728e-13	68	Regulation of locomotion				5.7e-07	40	regulation of programmed cell death
3.3e-07	23	regulation of apoptotic signaling pathway				7.49669e-13	54	Blood vessel development				5.7e-07	32	innate immune response
3.3e-07	25	response to bacterium				1.68036e-12	45	Skeletal system development				5.7e-07	20	regulation of response to wounding
5.3e-07	37	negative regulation of multicellular organismal process				1.77374e-12	65	Regulation of cell motility				5.7e-07	33	anatomical structure formation involved in morphogenesis
6.1e-07	29	chemotaxis				2.93273e-12	68	Regulation of cellular component movement				7.2e-07	12	adaptive immune response based on somatic recombination of immune receptors built from immunoglobulin superfamily domains
6.1e-07	29	taxis				4.92238e-12	102	Cell population proliferation				7.2e-07	18	angiogenesis
6.1e-07	43	regulation of phosphorylation				7.77314e-12	148	Response to organic substance				7.2e-07	41	regulation of cell proliferation
6.1e-07	14	regulation of leukocyte migration				8.1521e-12	127	Regulation of localization				7.4e-07	41	regulation of cell death
7.4e-07	49	regulation of protein modification process				8.54418e-12	61	Regulation of cell migration				7.8e-07	35	cell death
7.4e-07	15	cell chemotaxis				9.98947e-12	55	Supramolecular fiber organization				8.6e-07	35	death
9e-07	11	positive regulation of leukocyte chemotaxis				1.73218e-11	48	Blood vessel morphogenesis				1.1e-06	39	regulation of apoptotic process
